# Molecular Insights into the Production of Extracellular Vesicles by Plants

**DOI:** 10.1101/2025.06.16.659989

**Authors:** Benjamin L. Koch, Dillon Gardner, Hannah Smith, Rachel Bracewell, Linnaea Awdey, Jessica Foster, M. Lucía Borniego, David H. Munch, Mads E. Nielsen, Raghavendra Pasupuleti, Jonathan Trinidad, Brian Rutter, Hans Thordal-Christensen, Roger W. Innes

## Abstract

Extracellular vesicles (EVs) produced by Arabidopsis are highly heterogeneous in protein content. Specific EV subpopulations have been proposed to participate in plant immunity, particularly during plant-fungal interaction. To understand the origins of plant EV heterogeneity, we used a proximity labeling approach to identify proteins and pathways involved in the secretion of distinct EV subpopulations. Proximity labeling, co-immunoprecipitation, and fluorescence microscopy in *Nicotiana benthamiana* all indicated a general role in EV secretion for EXO70 proteins (a subunit of the exocyst complex) and the immune-related protein RPM1-INTERACTING PROTEIN 4 (RIN4), while the ER-localized VAMP-ASSOCIATED PROTEIN 27(VAP27) was specifically associated with the EV marker protein TETRAPSANIN8 (TET8). Despite being secreted in separate EV populations, we found that TET8 and PENETRATION 1 (PEN1) co-localized in multivesicular body-like subcellular structures. Based on these results, we tested Arabidopsis mutants and identified several proteins involved in EV secretion, including members of the *exo70* family, *rin4*, *rabA2a*, *scd1* (a GTP-exchange factor for RabE GTPases), and *vap27*. We also uncovered a possible connection between trichomes and EVs, as the trichomeless mutant *glabrous1* secreted approximately half the number of EVs as wild type. Furthermore, PEN1 MVB-like structures were prevalent in guard cells, suggesting that guard cells may contribute to secretion of PEN1+ EVs on the leaf surface. Lastly, we found that *exo70* family mutants are more susceptible to infection with the fungal pathogen *Colletotrichum higginsianum*, underlining the importance of secretion for plant immunity. Together, our results unravel some of the complex mechanisms that give rise to EV subpopulations in plants.
