## Supplementary material for "Molecular Insights into the Production of Extracellular Vesicles by Plants": Dataset S2

### Sheet: Ben13
Protein information						Intensity values																												Fold change comparison					Log transformation of fold change
Uniprot Entry	Uniprot Protein names	Accession	TAIR Protein names	Coverage [%]	# Unique Peptides	Col_Rep1	Col_Rep2	Col_Rep3	Col_average	atg5_Rep1	atg5_Rep2	atg5_Rep3	atg5_average	atg2_Rep1	atg2_Rep2	atg2_Rep3	atg2_average	atg7_Rep1	atg7_Rep2	atg7_Rep3	atg7_average	sid2_Rep1	sid2_Rep2	sid2_Rep3	sid2_average	atg5sid2_Rep1	atg5sid2_Rep2	atg5sid2_Rep3	atg5sid2_average	atg2sid2_Rep1	atg2sid2_Rep2	atg2sid2_Rep3	atg2sid2_average	atg5/Col	atg2/Col	atg7/Col	atg5sid2/sid2	atg2sid2/sid2	Log2(atg5/Col)	Log2(atg2/Col)	Log2(atg7/Col)	Log2(atg5sid2/sid2)	Log2(atg2sid2/sid2)
Q08733	Aquaporin PIP1-3	AT1G01620	plasma membrane intrinsic protein 1C	18	1	940103	76565.3	305112	440593	39021.6	46303.8	464636	183321	529700	203079	1.0382e+06	590328	8.03659e+06	1.69197e+06	1.34686e+06	3.69181e+06	591652	3.95877e+06	1.47551e+06	2.00865e+06	8.87739e+06	2.65491e+06	2.15099e+06	4.5611e+06	4.50606e+06	2.65491e+06	2.89955e+06	3.35351e+06	0.416077	1.33985	8.37917	2.27073	1.66954	-1.26508	0.42207	3.06681	1.18316	0.739447
Q9ZWA8	Fasciclin-like arabinogalactan protein 9	AT1G03870	FASCICLIN-like arabinoogalactan 9	10	1	1.15675e+06	147286	556471	620168	1.34686e+06	850477	809195	1.00218e+06	739232	969173	3.2325e+06	1.64697e+06	739232	969173	254839	654415	41995.3	850477	605191	499221	1.22511e+06	786890	969173	993725	940103	701909	1.22511e+06	955708	1.61598	2.65568	1.05522	1.99055	1.9144	0.692408	1.40908	0.0775465	0.993168	0.936891
Q8H1G6	PTI1-like tyrosine-protein kinase 1	AT1G06700	Protein kinase superfamily protein	12	3	147286	1.83322e+06	529700	836736	243321	34030.2	203079	160144	134321	117674	556471	269489	96544.9	225265	1.96148e+06	761096	1.69197e+06	1.64208e+06	506864	1.28031e+06	464636	399830	701909	522125	203079	90353.1	356210	216548	0.191391	0.322071	0.909601	0.407813	0.169137	-2.38541	-1.63455	-0.136695	-1.29402	-2.56373
P23586	Sugar transport protein 1	AT1G11260	sugar transporter 1	8	3	263034	2.5204e+06	739232	1.17422e+06	157402	203079	701909	354130	317455	591652	1.28136e+06	730157	134321	399830	506864	347005	443888	117674	254839	272134	96544.9	177415	485752	253237	117674	117674	379734	205027	0.301587	0.621822	0.295519	0.930561	0.753406	-1.72935	-0.685427	-1.75868	-0.103827	-0.4085
Q94AZ4	Probable calcium-binding protein CML13	AT1G12310	Calcium-binding EF-hand family protein	8	1	57959.6	2.07399e+06	576082	902676	275983	243321	529700	349668	356210	263034	68661.6	229302	885581	415040	333840	544820	275983	164024	1.15675e+06	532251	305112	356210	940103	533808	356210	443888	1.0382e+06	612768	0.387369	0.254025	0.603561	1.00293	1.15128	-1.36822	-1.97696	-0.728428	0.00421402	0.203233
Q9SDS7	V-type proton ATPase subunit C	AT1G12840	vacuolar ATP synthase subunit C (VATC) / V-ATPase C subunit / vacuolar proton pump C subunit (DET3)	14	4	157402	885581	243321	428768	305112	41995.3	263034	203380	177415	57959.6	576082	270485	2.5204e+06	275983	641203	1.14586e+06	157402	203079	940103	433528	147286	263034	76565.3	162295	263034	333840	39021.6	211965	0.474336	0.630843	2.67245	0.374359	0.488931	-1.07602	-0.664648	1.41816	-1.41751	-1.0323
Q9LQU2	Protein PLANT CADMIUM RESISTANCE 1	AT1G14880	PLANT CADMIUM RESISTANCE 1	23	2	1.64208e+06	1.79956e+07	3.2325e+06	7.62341e+06	2.32664e+06	6.84892e+06	2.5204e+06	3.89865e+06	3.02135e+06	3.95877e+06	1.79956e+07	8.32525e+06	4.50606e+06	940103	263034	1.90307e+06	2.15099e+06	62198.7	1.01206e+06	1.07508e+06	1.28136e+06	591652	605191	826069	49918.2	39021.6	52466.9	47135.6	0.511406	1.09206	0.249635	0.768377	0.0438436	-0.96746	0.127058	-2.00211	-0.380114	-4.51149
P29513	Tubulin beta-5 chain	AT1G20010	tubulin beta-5 chain	16	2	49918.2	117674	22017.1	63203.1	52466.9	96544.9	29136.6	59382.8	41995.3	85434.8	22017.1	49815.7	49918.2	57959.6	85434.8	64437.5	177415	134321	109753	140496	164024	80497.2	225265	156595	157402	254839	764793	392345	0.939555	0.788184	1.01953	1.11459	2.79257	-0.0899506	-0.343395	0.0279045	0.15651	1.48159
Q8W4E2	V-type proton ATPase subunit B3	AT1G20260	ATPase, V1 complex, subunit B protein	48	14	3.2325e+06	1.36604e+07	2.32664e+06	6.40651e+06	1.15675e+06	1.47551e+06	2.32664e+06	1.65297e+06	1.64208e+06	1.96148e+06	8.87739e+06	4.16032e+06	1.28136e+06	1.64208e+06	4.91723e+06	2.61356e+06	1.22511e+06	2.07399e+06	3.02135e+06	2.10682e+06	1.96148e+06	1.69197e+06	1.47551e+06	1.70965e+06	2.89955e+06	3.48661e+06	3.95877e+06	3.44831e+06	0.258013	0.649389	0.407954	0.811487	1.63674	-1.95448	-0.622846	-1.29352	-0.30136	0.710826
P48347	14-3-3-like protein GF14 epsilon	AT1G22300	general regulatory factor 10	26	4	90353.1	1.22511e+06	356210	557225	189321	189321	254839	211160	464636	485752	1.43052e+06	793637	90353.1	164024	485752	246709	109753	225265	189321	174780	399830	305112	529700	411548	215304	295607	254839	255250	0.37895	1.42427	0.442746	2.35467	1.46041	-1.39992	0.510218	-1.17545	1.23552	0.546375
Q56ZI2	Patellin-2	AT1G22530	PATELLIN 2	26	10	1.43052e+06	8.87739e+06	1.83322e+06	4.04705e+06	716420	1.83322e+06	506864	1.01884e+06	764793	885581	2.89955e+06	1.51664e+06	1.34686e+06	2.07399e+06	4.50606e+06	2.6423e+06	1.53301e+06	1.83322e+06	786890	1.38437e+06	3.02135e+06	2.15099e+06	2.5204e+06	2.56424e+06	1.83322e+06	1.15675e+06	885581	1.29185e+06	0.251748	0.374753	0.652897	1.85228	0.933165	-1.98995	-1.41599	-0.615073	0.8893	-0.0997955
Q94C59	Patellin-4	AT1G30690	Sec14p-like phosphatidylinositol transfer family protein	8	3	275983	671878	76565.3	341476	2.15099e+06	39021.6	2.15099e+06	1.447e+06	1.09917e+06	275983	1.64208e+06	1.00574e+06	177415	809195	2.15099e+06	1.04587e+06	305112	701909	464636	490552	809195	464636	85434.8	453089	641203	275983	1.64208e+06	853090	4.23749	2.94529	3.06278	0.923629	1.73904	2.08321	1.55841	1.61484	-0.114614	0.798291
Q9SYT0	Annexin D1	AT1G35720	annexin 1	27	7	5.42524e+06	1.47551e+06	2.89955e+06	3.26677e+06	1.74515e+06	3.95877e+06	2.65491e+06	2.78628e+06	2.07399e+06	3.02135e+06	62198.7	1.71918e+06	1.64208e+06	2.32664e+06	3.2325e+06	2.40041e+06	3.48661e+06	2.5204e+06	3.95877e+06	3.32193e+06	2.65491e+06	4.50606e+06	8.87739e+06	5.34612e+06	4.91723e+06	4.50606e+06	4.50606e+06	4.64312e+06	0.852915	0.526262	0.734796	1.60934	1.39772	-0.229526	-0.926146	-0.444584	0.686472	0.483073
Q96293	Actin-8	AT1G49240	actin 8	33	5	1.28136e+06	1.01206e+06	701909	998445	885581	2.07399e+06	1.53301e+06	1.49753e+06	1.57241e+06	2.89955e+06	18970.6	1.49698e+06	1.15675e+06	764793	1.64208e+06	1.18787e+06	1.43052e+06	1.43052e+06	2.5204e+06	1.79382e+06	1.0382e+06	1.96148e+06	1.34686e+06	1.44885e+06	2.15099e+06	1.96148e+06	2.07399e+06	2.06215e+06	1.49986	1.49931	1.18972	0.807691	1.14959	0.584826	0.584297	0.250628	-0.308125	0.201119
B9DGT7	Tubulin alpha-2 chain	AT1G50010	tubulin alpha-2 chain	29	3	2.32664e+06	556471	716420	1.19984e+06	739232	3.2325e+06	1.57241e+06	1.84805e+06	506864	2.65491e+06	243321	1.13503e+06	809195	1.74515e+06	1.0382e+06	1.19751e+06	1.57241e+06	1.47551e+06	1.28136e+06	1.4431e+06	969173	1.22511e+06	4.50606e+06	2.23345e+06	1.47551e+06	2.32664e+06	6.24543e+06	3.34919e+06	1.54024	0.945984	0.99806	1.54768	2.32084	0.623157	-0.0801129	-0.00280179	0.630107	1.21465
F4IB62	Leucine-rich repeat protein kinase family protein	AT1G51805	Leucine-rich repeat protein kinase family protein	10	4	671878	80497.2	786890	513089	969173	969173	850477	929608	1.15675e+06	399830	295607	617395	786890	295607	6.84892e+06	2.64381e+06	850477	969173	641203	820285	641203	556471	641203	612959	786890	177415	850477	604927	1.81179	1.20329	5.15273	0.747252	0.73746	0.857415	0.266985	2.36534	-0.420334	-0.439363
Q01474	Small COPII coat GTPase SAR1B	AT1G56330	secretion-associated RAS 1B	17	2	305112	809195	157402	423903	263034	263034	147286	224451	29136.6	34030.2	102131	55099.2	62198.7	29136.6	29136.6	40157.3	85434.8	80497.2	49918.2	71950	62198.7	76565.3	80497.2	73087.1	39021.6	317455	701909	352795	0.529487	0.129981	0.0947323	1.0158	4.90334	-0.917332	-2.94363	-3.4	0.0226206	2.29376
Q9XIE2	ABC transporter G family member 36	AT1G59870	ABC-2 and Plant PDR ABC-type transporter family protein	23	30	8.87739e+06	2.89955e+06	6.84892e+06	6.20862e+06	1.36604e+07	1.79956e+07	8.87739e+06	1.35111e+07	6.24543e+06	8.03659e+06	379734	4.88725e+06	1.36604e+07	6.24543e+06	8.03659e+06	9.31414e+06	6.84892e+06	8.03659e+06	4.91723e+06	6.60091e+06	8.03659e+06	1.01629e+07	8.03659e+06	8.74537e+06	1.79956e+07	6.84892e+06	6.84892e+06	1.05645e+07	2.17619	0.787172	1.50019	1.32487	1.60046	1.1218	-0.34525	0.58515	0.405853	0.678486
F4I3M3	Serine/threonine-protein kinase BSK7	AT1G63500	Protein kinase protein with tetratricopeptide repeat domain	8	3	295607	41995.3	215304	184302	80497.2	24868.2	52466.9	52610.8	109753	225265	641203	325407	850477	203079	189321	414293	739232	109753	399830	416272	177415	203079	243321	207939	147286	243321	96544.9	162384	0.285459	1.76562	2.2479	0.499526	0.390092	-1.80864	0.820173	1.16858	-1.00137	-1.35811
Q7Y208	Glycerophosphodiester phosphodiesterase GDPDL1	AT1G66970	SHV3-like 2	22	12	8.03659e+06	850477	6.24543e+06	5.04417e+06	8.03659e+06	4.50606e+06	5.42524e+06	5.9893e+06	8.03659e+06	8.87739e+06	215304	5.70976e+06	1.0382e+06	1.01629e+07	1.43052e+06	4.21055e+06	1.96148e+06	5.42524e+06	1.36604e+07	7.01571e+06	6.84892e+06	8.87739e+06	5.42524e+06	7.05052e+06	8.03659e+06	1.01629e+07	8.03659e+06	8.74537e+06	1.18737	1.13195	0.834737	1.00496	1.24654	0.247771	0.178815	-0.260607	0.00714073	0.31793
Q9CAR7	Hypersensitive-induced response protein 2	AT1G69840	SPFH/Band 7/PHB domain-containing membrane-associated protein family HIR1 nanodomain	27	6	556471	123871	1.01206e+06	564135	576082	940103	1.01206e+06	842749	1.47551e+06	1.0382e+06	49918.2	854545	415040	641203	739232	598492	356210	356210	529700	414040	1.64208e+06	1.15675e+06	317455	1.03876e+06	556471	556471	1.83322e+06	982055	1.49388	1.51479	1.0609	2.50884	2.37188	0.579063	0.599116	0.0852912	1.32702	1.24603
Q56WK6	Patellin-1	AT1G72150	PATELLIN 1	38	16	1.36604e+07	1.64208e+06	1.36604e+07	9.65429e+06	8.87739e+06	8.03659e+06	1.01629e+07	9.02563e+06	1.01629e+07	6.84892e+06	72634.5	5.69483e+06	8.87739e+06	1.36604e+07	1.36604e+07	1.20661e+07	1.36604e+07	1.79956e+07	6.24543e+06	1.26338e+07	2.96511e+07	2.96511e+07	1.79956e+07	2.5766e+07	1.36604e+07	1.79956e+07	1.36604e+07	1.51055e+07	0.934883	0.589875	1.24981	2.03944	1.19564	-0.0971426	-0.761519	0.321712	1.02817	0.257781
Q56Z59	Patellin-3	AT1G72160	Sec14p-like phosphatidylinositol transfer family protein	4	2	2.15099e+06	6.84892e+06	1.15675e+06	3.38555e+06	1.22511e+06	809195	969173	1.00116e+06	1.01206e+06	764793	3.02135e+06	1.5994e+06	529700	576082	1.69197e+06	932584	3.02135e+06	2.65491e+06	3.2325e+06	2.96959e+06	786890	701909	1.09917e+06	862655	1.69197e+06	8.03659e+06	1.09917e+06	3.60924e+06	0.295716	0.47242	0.27546	0.290497	1.2154	-1.75772	-1.08186	-1.86009	-1.78341	0.281434
Q01525	14-3-3-like protein GF14 omega	AT1G78300	general regulatory factor 2	41	4	1.34686e+06	96544.9	189321	544242	3.02135e+06	591652	940103	1.5177e+06	1.28136e+06	1.69197e+06	6.84892e+06	3.27408e+06	399830	850477	885581	711963	506864	506864	885581	633103	443888	443888	671878	519885	739232	485752	786890	670625	2.78865	6.01586	1.30817	0.821169	1.05927	1.47957	2.58877	0.387553	-0.284249	0.0830649
O23654	V-type proton ATPase catalytic subunit A	AT1G78900	vacuolar ATP synthase subunit A	33	17	1.79956e+07	2.81721e+08	2.96511e+07	1.09789e+08	1.79956e+07	2.96511e+07	2.96511e+07	2.5766e+07	2.96511e+07	2.96511e+07	117674	1.98066e+07	1.79956e+07	8.03659e+06	2.96511e+07	1.85611e+07	8.87739e+06	8.87739e+06	2.96511e+07	1.5802e+07	4.91723e+06	4.91723e+06	2.96511e+07	1.31619e+07	1.01629e+07	2.96511e+07	2.96511e+07	2.3155e+07	0.234685	0.180406	0.169061	0.832925	1.46533	-2.0912	-2.47068	-2.56438	-0.263741	0.551223
Q9SJ81	Fasciclin-like arabinogalactan protein 7	AT2G04780	FASCICLIN-like arabinoogalactan 7	11	3	3.48661e+06	215304	3.02135e+06	2.24109e+06	1.47551e+06	1.57241e+06	1.47551e+06	1.50781e+06	1.22511e+06	1.47551e+06	6.24543e+06	2.98202e+06	969173	2.65491e+06	969173	1.53109e+06	2.5204e+06	2.32664e+06	4.50606e+06	3.1177e+06	1.69197e+06	1.57241e+06	1.96148e+06	1.74195e+06	1.96148e+06	3.95877e+06	1.74515e+06	2.55513e+06	0.672804	1.33061	0.683189	0.55873	0.819557	-0.571742	0.412091	-0.549643	-0.839776	-0.287084
O23006	LysM domain-containing GPI-anchored protein 2	AT2G17120	lysm domain GPI-anchored protein 2 precursor	10	3	1.22511e+06	177415	1.96148e+06	1.12134e+06	1.28136e+06	1.0382e+06	1.34686e+06	1.22214e+06	1.53301e+06	1.28136e+06	134321	982898	716420	2.15099e+06	225265	1.03089e+06	809195	1.0382e+06	2.15099e+06	1.3328e+06	3.48661e+06	3.02135e+06	786890	2.43161e+06	1.09917e+06	1.09917e+06	399830	866055	1.0899	0.876543	0.919342	1.82445	0.649803	0.124196	-0.190104	-0.121326	0.867459	-0.621926
A0A1P8AYX4	Plasma membrane ATPase	AT2G18960	H(+)-ATPase 1	34	6	2.96511e+07	6.24543e+06	1.01629e+07	1.53532e+07	2.96511e+07	1.36604e+07	1.36604e+07	1.89906e+07	1.79956e+07	1.36604e+07	305112	1.06537e+07	2.96511e+07	2.96511e+07	1.01629e+07	2.3155e+07	1.79956e+07	2.96511e+07	1.79956e+07	2.18808e+07	1.79956e+07	1.79956e+07	1.36604e+07	1.65506e+07	2.96511e+07	1.36604e+07	1.01629e+07	1.78248e+07	1.23692	0.69391	1.50816	0.756396	0.814633	0.306753	-0.527179	0.592792	-0.402785	-0.295778
Q9SKR2	Synaptotagmin-1	AT2G20990	synaptotagmin A	4	2	29136.6	157402	49918.2	78819	57959.6	76565.3	24868.2	53131	24868.2	24868.2	203079	84272	164024	52466.9	76565.3	97685.3	29136.6	24868.2	24868.2	26291	80497.2	90353.1	109753	93534.4	76565.3	46303.8	72634.5	65167.9	0.674089	1.06918	1.23936	3.55765	2.47871	-0.568989	0.0965087	0.309597	1.83093	1.30959
Q8S8Q6	Tetraspanin-8	AT2G23810	tetraspanin8	22	4	1.74515e+06	2.96511e+07	5.42524e+06	1.22738e+07	4.91723e+06	2.89955e+06	4.50606e+06	4.10761e+06	4.91723e+06	5.42524e+06	2.81721e+07	1.28382e+07	1.96148e+06	1.83322e+06	786890	1.5272e+06	2.07399e+06	1.01206e+06	2.32664e+06	1.80423e+06	1.53301e+06	940103	3.95877e+06	2.14396e+06	1.22511e+06	940103	443888	869701	0.334664	1.04598	0.124427	1.1883	0.482035	-1.57921	0.0648566	-3.00663	0.248897	-1.05279
O48788	Probable inactive receptor kinase At2g26730	AT2G26730	Leucine-rich repeat protein kinase family protein	5	2	739232	2.32664e+06	485752	1.18387e+06	1.0382e+06	556471	605191	733289	556471	605191	1.57241e+06	911358	576082	1.0382e+06	464636	692974	716420	739232	591652	682435	850477	809195	415040	691571	701909	1.01206e+06	1.47551e+06	1.06316e+06	0.619398	0.76981	0.585345	1.01339	1.55789	-0.691062	-0.377426	-0.772642	0.0191858	0.639597
Q9SKB2	Leucine-rich repeat receptor-like serine/threonine/tyrosine-protein kinase SOBIR1	AT2G31880	Leucine-rich repeat protein kinase family protein	6	3	4.91723e+06	22017.1	809195	1.91615e+06	1.83322e+06	1.96148e+06	1.69197e+06	1.82889e+06	850477	1.53301e+06	716420	1.0333e+06	641203	1.53301e+06	1.83322e+06	1.33581e+06	90353.1	2.89955e+06	1.74515e+06	1.57835e+06	671878	1.74515e+06	1.64208e+06	1.35304e+06	6.24543e+06	1.64208e+06	1.53301e+06	3.14017e+06	0.954462	0.539261	0.697134	0.857247	1.98953	-0.0672401	-0.890945	-0.520491	-0.222217	0.992428
B9DH97	AT2G33120 protein	AT2G33120	synaptobrevin-related protein 1	22	5	969173	109753	1.28136e+06	786763	809195	506864	356210	557423	809195	641203	76565.3	508988	591652	263034	109753	321480	263034	317455	1.64208e+06	740858	576082	333840	177415	362445	9715.71	641203	317455	322791	0.708502	0.646939	0.40861	0.489224	0.435699	-0.497157	-0.628298	-1.2912	-1.03143	-1.19859
P47192	Vesicle-associated membrane protein 722	AT2G35980	Late embryogenesis abundant (LEA) hydroxyproline-rich glycoprotein family	9	2	605191	1.34686e+06	254839	735631	109753	123871	46303.8	93309.2	117674	102131	41995.3	87266.8	29136.6	22017.1	22017.1	24390.3	147286	34030.2	85434.8	88917	117674	157402	215304	163460	34030.2	29136.6	34030.2	32399	0.126843	0.118629	0.0331556	1.83835	0.364373	-2.97889	-3.07548	-4.9146	0.878409	-1.45651
Q9SJ52	NDR1/HIN1-like protein 10	AT2G37170	plasma membrane intrinsic protein 2	7	1	591652	4.91723e+06	1.09917e+06	2.20268e+06	641203	739232	1.22511e+06	868516	701909	529700	1.74515e+06	992252	1.22511e+06	1.28136e+06	2.32664e+06	1.61104e+06	1.64208e+06	1.53301e+06	295607	1.1569e+06	1.09917e+06	1.28136e+06	2.32664e+06	1.56906e+06	671878	399830	415040	495583	0.394299	0.450474	0.731398	1.35626	0.428371	-1.34264	-1.15048	-0.451271	0.439632	-1.22307
P43287	Aquaporin PIP2-2	AT2G37710	receptor lectin kinase	10	5	464636	2.65491e+06	671878	1.26381e+06	1.01206e+06	1.01206e+06	641203	888443	1.69197e+06	1.15675e+06	157402	1.00204e+06	701909	464636	529700	565415	333840	415040	1.09917e+06	616016	356210	295607	275983	309267	576082	356210	134321	355538	0.702989	0.792873	0.44739	0.502044	0.577157	-0.508426	-0.334838	-1.16039	-0.994115	-0.792965
Q9ZV07	Probable aquaporin PIP2-6	AT2G39010	plasma membrane intrinsic protein 2E	7	2	716420	24868.2	764793	502027	1.09917e+06	885581	591652	858800	1.96148e+06	786890	147286	965218	275983	1.01206e+06	716420	668156	605191	671878	225265	500778	591652	739232	591652	640845	109753	215304	605191	310083	1.71066	1.92264	1.33091	1.2797	0.619202	0.774556	0.943089	0.412418	0.355804	-0.691518
Q96299	14-3-3-like protein GF14 mu	AT2G42590	general regulatory factor 9	17	4	1.69197e+06	49918.2	1.64208e+06	1.12799e+06	1.64208e+06	2.15099e+06	1.09917e+06	1.63075e+06	2.15099e+06	2.07399e+06	1.36604e+07	5.96179e+06	85434.8	1.15675e+06	850477	697553	2.32664e+06	2.15099e+06	485752	1.65446e+06	317455	1.43052e+06	1.69197e+06	1.14665e+06	1.53301e+06	850477	969173	1.11755e+06	1.44571	5.28532	0.618403	0.693066	0.67548	0.531777	2.40199	-0.69338	-0.528936	-0.566015
O22126	Fasciclin-like arabinogalactan protein 8	AT2G45470	FASCICLIN-like arabinogalactan protein 8	28	10	4.50606e+06	1.09917e+06	1.74515e+06	2.45012e+06	1.96148e+06	2.65491e+06	3.02135e+06	2.54591e+06	2.65491e+06	1.74515e+06	109753	1.50327e+06	1.69197e+06	4.50606e+06	1.53301e+06	2.57701e+06	2.65491e+06	3.2325e+06	8.87739e+06	4.9216e+06	2.89955e+06	6.84892e+06	3.2325e+06	4.32699e+06	3.2325e+06	2.5204e+06	2.32664e+06	2.69318e+06	1.03909	0.613548	1.05179	0.879184	0.547216	0.0553274	-0.704752	0.0728452	-0.185763	-0.869817
O80837	Remorin	AT2G45820	Remorin family protein	37	7	1.83322e+06	716420	885581	1.14507e+06	3.48661e+06	1.15675e+06	1.96148e+06	2.20161e+06	2.89955e+06	1.64208e+06	39021.6	1.52689e+06	764793	1.96148e+06	2.07399e+06	1.60009e+06	1.0382e+06	3.02135e+06	739232	1.59959e+06	2.32664e+06	2.07399e+06	576082	1.6589e+06	1.15675e+06	1.83322e+06	263034	1.08433e+06	1.92268	1.33344	1.39736	1.03708	0.677881	0.943117	0.41515	0.482708	0.0525223	-0.560896
Q06611	Aquaporin PIP1-2	AT2G45960	plasma membrane intrinsic protein 1B	20	2	1.01629e+07	3.2325e+06	4.91723e+06	6.10422e+06	1.01629e+07	6.24543e+06	4.91723e+06	7.10853e+06	5.42524e+06	4.50606e+06	2.96511e+07	1.31941e+07	6.84892e+06	6.84892e+06	3.48661e+06	5.72815e+06	1.01629e+07	1.36604e+07	1.22511e+06	8.34948e+06	1.36604e+07	1.36604e+07	4.91723e+06	1.0746e+07	8.87739e+06	3.2325e+06	809195	4.30636e+06	1.16453	2.16148	0.938392	1.28703	0.515764	0.219744	1.11202	-0.0917374	0.364043	-0.955216
O80725	ABC transporter B family member 4	AT2G47000	ATP binding cassette subfamily B4	2	2	39021.6	62198.7	80497.2	60572.5	72634.5	29136.6	123871	75214.1	39021.6	41995.3	52466.9	44494.6	39021.6	41995.3	34030.2	38349	34030.2	39021.6	34030.2	35694	123871	109753	164024	132549	41995.3	34030.2	41995.3	39340.2	1.24172	0.734568	0.633109	3.71349	1.10215	0.31234	-0.445033	-0.659473	1.89277	0.140325
Q9SRH6	Hypersensitive-induced response protein 3	AT3G01290	SPFH/Band 7/PHB domain-containing membrane-associated protein family HIR2 nanodomain	38	7	2.81721e+08	529700	2.81721e+08	1.87991e+08	2.81721e+08	2.81721e+08	2.81721e+08	2.81721e+08	2.81721e+08	2.81721e+08	225265	1.87889e+08	2.81721e+08	2.81721e+08	2.81721e+08	2.81721e+08	2.81721e+08	2.81721e+08	2.81721e+08	2.81721e+08	2.81721e+08	2.81721e+08	2.81721e+08	2.81721e+08	2.81721e+08	2.81721e+08	2.81721e+08	2.81721e+08	1.49859	0.99946	1.49859	1	1	0.583607	-0.000778985	0.583607	0	0
O82628	V-type proton ATPase subunit G1	AT3G01390	vacuolar membrane ATPase 10	44	3	203079	9715.71	62198.7	91664.6	177415	254839	62198.7	164818	62198.7	134321	464636	220385	18970.6	46303.8	305112	123462	123871	275983	215304	205053	157402	62198.7	9715.71	76438.9	529700	464636	90353.1	361563	1.79805	2.40426	1.34689	0.372777	1.76327	0.846433	1.26559	0.429631	-1.42362	0.818251
Q9M8T0	Probable inactive receptor kinase At3g02880	AT3G02880	Leucine-rich repeat protein kinase family protein	20	7	2.07399e+06	415040	2.15099e+06	1.54667e+06	1.69197e+06	1.74515e+06	1.43052e+06	1.62255e+06	1.74515e+06	1.83322e+06	1.01629e+07	4.58043e+06	2.15099e+06	2.5204e+06	3.02135e+06	2.56424e+06	5.42524e+06	1.74515e+06	1.96148e+06	3.04396e+06	3.95877e+06	1.47551e+06	1.57241e+06	2.33557e+06	1.64208e+06	1.69197e+06	2.5204e+06	1.95148e+06	1.04906	2.96148	1.65791	0.76728	0.641102	0.0690923	1.56632	0.729367	-0.382175	-0.641375
Q39033	Phosphoinositide phospholipase C 2	AT3G08510	phospholipase C 2	7	3	9715.71	1.96148e+06	605191	858795	529700	764793	189321	494605	275983	157402	809195	414194	3.48661e+06	786890	671878	1.64846e+06	24868.2	22017.1	22017.1	22967.5	52466.9	57959.6	62198.7	57541.7	885581	716420	529700	710567	0.575929	0.482296	1.9195	2.50536	30.938	-0.796038	-1.05201	0.940731	1.32502	4.95131
Q9SF29	Syntaxin-71	AT3G09740	syntaxin of plants 71	24	5	443888	333840	379734	385821	485752	443888	485752	471797	605191	333840	1.22511e+06	721381	379734	556471	243321	393175	464636	716420	203079	461379	701909	764793	157402	541368	464636	80497.2	591652	378928	1.22284	1.86973	1.01906	1.17337	0.821296	0.290237	0.902832	0.0272426	0.230659	-0.284026
Q9ZSD4	Syntaxin-121	AT3G11820	syntaxin of plants 121	23	7	1.09917e+06	485752	1.69197e+06	1.0923e+06	1.43052e+06	1.34686e+06	1.64208e+06	1.47316e+06	1.83322e+06	1.43052e+06	8.03659e+06	3.76678e+06	1.74515e+06	1.22511e+06	1.57241e+06	1.51422e+06	1.09917e+06	641203	1.53301e+06	1.09113e+06	885581	641203	716420	747735	591652	969173	333840	631555	1.34868	3.4485	1.38628	0.685287	0.57881	0.431547	1.78597	0.471214	-0.54522	-0.788838
C0LGN2	Probable leucine-rich repeat receptor-like serine/threonine-protein kinase At3g14840	AT3G14840	Leucine-rich repeat transmembrane protein kinase	2	1	41995.3	102131	18970.6	54365.6	22017.1	49918.2	18970.6	30301.9	52466.9	46303.8	263034	120602	117674	68661.6	46303.8	77546.6	96544.9	85434.8	52466.9	78148.9	76565.3	102131	96544.9	91747	29136.6	24868.2	29136.6	27713.8	0.557374	2.21834	1.42639	1.174	0.354628	-0.843283	1.14948	0.512369	0.231436	-1.49562
Q9LUT0	Receptor-like cytoplasmic kinase 1	AT3G17410	Protein kinase superfamily protein	16	3	72634.5	3.48661e+06	940103	1.49978e+06	556471	701909	671878	643420	671878	379734	1.34686e+06	799491	333840	254839	96544.9	228408	317455	333840	147286	266194	556471	1.0382e+06	556471	717049	443888	415040	305112	388013	0.429009	0.533072	0.152294	2.69371	1.45764	-1.22092	-0.907598	-2.71507	1.42959	0.54363
Q39228	Sugar transport protein 4	AT3G19930	sugar transporter 4	7	2	215304	969173	225265	469914	203079	333840	102131	213017	46303.8	96544.9	399830	180893	24868.2	18970.6	18970.6	20936.5	76565.3	57959.6	41995.3	58840.1	49918.2	52466.9	57959.6	53448.2	24868.2	22017.1	24868.2	23917.8	0.45331	0.384949	0.0445538	0.908364	0.406489	-1.14143	-1.37726	-4.48831	-0.138657	-1.29871
Q8GYN5	RPM1-interacting protein 4	AT3G25070	RPM1 interacting protein 4	16	2	485752	1.0382e+06	177415	567124	62198.7	18970.6	68661.6	49943.6	102131	22017.1	333840	152663	57959.6	117674	52466.9	76033.6	9715.71	123871	117674	83753.6	203079	9715.71	203079	138625	123871	72634.5	147286	114597	0.0880648	0.269188	0.134069	1.65515	1.36827	-3.50529	-1.89332	-2.89896	0.726962	0.452348
Q41963	Aquaporin TIP1-2	AT3G26520	tonoplast intrinsic protein 2	7	1	123871	275983	46303.8	148719	46303.8	134321	72634.5	84419.7	80497.2	76565.3	443888	200317	109753	157402	72634.5	113263	134321	102131	57959.6	98137.1	254839	68661.6	305112	209538	333840	96544.9	215304	215230	0.567644	1.34695	0.76159	2.13515	2.19315	-0.816941	0.429691	-0.392913	1.09434	1.13301
Q9LX65	V-type proton ATPase subunit H	AT3G42050	vacuolar ATP synthase subunit H family protein	9	3	225265	506864	57959.6	263363	18970.6	215304	134321	122865	22017.1	72634.5	254839	116497	46303.8	76565.3	379734	167534	72634.5	177415	333840	194630	134321	85434.8	18970.6	79575.4	275983	305112	109753	230283	0.466525	0.442344	0.636134	0.408855	1.18318	-1.09998	-1.17676	-0.652597	-1.29034	0.242673
Q9M1E7	Tetraspanin-3	AT3G45600	tetraspanin3	5	1	18970.6	57959.6	9715.71	28882	164024	275983	96544.9	178851	18970.6	29136.6	177415	75174	102131	49918.2	39021.6	63690.2	22017.1	18970.6	18970.6	19986.1	46303.8	49918.2	52466.9	49563	22017.1	18970.6	22017.1	21001.6	6.19247	2.6028	2.20519	2.47987	1.05081	2.63051	1.38006	1.1409	1.31027	0.071502
P28186	Ras-related protein RABE1c	AT3G46060	RAB GTPase homolog 8A	28	3	1.96148e+06	85434.8	3.48661e+06	1.84451e+06	2.65491e+06	2.5204e+06	3.48661e+06	2.88731e+06	3.48661e+06	3.2325e+06	80497.2	2.26654e+06	1.47551e+06	1.09917e+06	2.5204e+06	1.69836e+06	1.28136e+06	1.57241e+06	1.69197e+06	1.51525e+06	2.07399e+06	2.5204e+06	2.07399e+06	2.22279e+06	1.57241e+06	1.22511e+06	1.34686e+06	1.38146e+06	1.56535	1.2288	0.920766	1.46695	0.911707	0.646489	0.297254	-0.119093	0.552819	-0.133358
P53497	Actin-12	AT3G46520	actin-12	27	1	68661.6	134321	24868.2	75950.2	317455	57959.6	243321	206245	225265	109753	786890	373969	4.91723e+06	1.57241e+06	701909	2.39718e+06	215304	189321	72634.5	159087	1.57241e+06	1.09917e+06	1.83322e+06	1.5016e+06	68661.6	85434.8	117674	90590.2	2.71553	4.92387	31.5626	9.43888	0.569439	1.44124	2.29979	4.98014	3.23862	-0.812386
Q9SCZ4	Receptor-like protein kinase FERONIA	AT3G51550	Malectin/receptor-like protein kinase family protein	8	3	764793	3.02135e+06	641203	1.47578e+06	701909	786890	415040	634613	1.0382e+06	1.09917e+06	3.95877e+06	2.03205e+06	317455	885581	2.89955e+06	1.36753e+06	529700	1.09917e+06	2.07399e+06	1.23428e+06	485752	716420	1.74515e+06	982439	2.07399e+06	1.43052e+06	3.02135e+06	2.17529e+06	0.430019	1.37693	0.926648	0.795958	1.76239	-1.21753	0.461456	-0.109907	-0.329235	0.81753
Q9SVC2	Syntaxin-122	AT3G52400	syntaxin of plants 122	17	5	786890	52466.9	1.43052e+06	756627	1.57241e+06	1.64208e+06	1.0382e+06	1.41757e+06	1.34686e+06	1.22511e+06	4.91723e+06	2.4964e+06	1.53301e+06	739232	1.09917e+06	1.1238e+06	1.01206e+06	786890	1.0382e+06	945719	1.47551e+06	969173	1.01206e+06	1.15225e+06	716420	1.47551e+06	2.15099e+06	1.44764e+06	1.87354	3.29938	1.48528	1.21838	1.53073	0.905763	1.7222	0.570736	0.284969	0.614219
P43286	Aquaporin PIP2-1	AT3G53420	plasma membrane intrinsic protein 2A	17	4	6.84892e+06	2.15099e+06	8.03659e+06	5.67883e+06	5.42524e+06	4.91723e+06	6.84892e+06	5.73046e+06	6.84892e+06	4.91723e+06	164024	3.97672e+06	1.01629e+07	8.87739e+06	8.87739e+06	9.3059e+06	8.03659e+06	1.01629e+07	2.65491e+06	6.95147e+06	1.01629e+07	8.03659e+06	6.84892e+06	8.34948e+06	6.84892e+06	4.91723e+06	5.42524e+06	5.73046e+06	1.00909	0.700272	1.6387	1.20111	0.824352	0.0130577	-0.514014	0.712551	0.264367	-0.278667
Q9SPE6	Alpha-soluble NSF attachment protein 2	AT3G56190	alpha-soluble NSF attachment protein 2	13	3	76565.3	164024	34030.2	91539.7	147286	356210	295607	266368	399830	556471	46303.8	334202	203079	529700	203079	311953	2.89955e+06	90353.1	1.43052e+06	1.47348e+06	415040	254839	356210	342030	177415	739232	464636	460428	2.90986	3.65089	3.40784	0.232125	0.312477	1.54095	1.86825	1.76886	-2.10703	-1.67818
Q9XGM1	V-type proton ATPase subunit D	AT3G58730	vacuolar ATP synthase subunit D (VATD) / V-ATPase D subunit / vacuolar proton pump D subunit (VATPD)	4	1	177415	317455	52466.9	182445	9715.71	9715.71	9715.71	9715.71	9715.71	9715.71	29136.6	16189.3	41995.3	24868.2	24868.2	30577.2	102131	157402	102131	120555	41995.3	46303.8	49918.2	46072.4	62198.7	109753	225265	132406	0.0532527	0.0887352	0.167597	0.38217	1.0983	-4.231	-3.49435	-2.57694	-1.38771	0.135275
Q9M2D8	Uncharacterized protein At3g61260	AT3G61260	Remorin family protein	58	11	3.95877e+06	940103	2.5204e+06	2.47309e+06	3.2325e+06	3.48661e+06	3.2325e+06	3.3172e+06	2.5204e+06	2.15099e+06	9715.71	1.56037e+06	3.95877e+06	3.48661e+06	940103	2.79516e+06	4.91723e+06	4.50606e+06	701909	3.37507e+06	4.50606e+06	6.24543e+06	1.15675e+06	3.96941e+06	3.02135e+06	1.57241e+06	506864	1.70021e+06	1.34132	0.630938	1.13023	1.1761	0.503755	0.423652	-0.66443	0.176615	0.234009	-0.989205
P61837	Aquaporin PIP1-1	AT3G61430	plasma membrane intrinsic protein 1A	21	1	2.65491e+06	1.01629e+07	1.79956e+07	1.02712e+07	6.24543e+06	8.87739e+06	1.79956e+07	1.10395e+07	1.36604e+07	1.79956e+07	2.5204e+06	1.13921e+07	5.42524e+06	5.42524e+06	1.79956e+07	9.61537e+06	6.24543e+06	6.84892e+06	6.84892e+06	6.64776e+06	6.24543e+06	5.42524e+06	1.01629e+07	7.27786e+06	5.42524e+06	8.87739e+06	1.79956e+07	1.07661e+07	1.0748	1.10914	0.936153	1.09478	1.61951	0.104074	0.149441	-0.0951837	0.130648	0.695554
F4J0Y1	Protein kinase superfamily protein	AT3G63260	Protein kinase superfamily protein	10	3	415040	764793	72634.5	417489	295607	22017.1	80497.2	132707	157402	62198.7	529700	249767	80497.2	189321	80497.2	116772	57959.6	52466.9	39021.6	49816	275983	225265	809195	436814	1.34686e+06	76565.3	1.57241e+06	998613	0.317869	0.59826	0.2797	8.76855	20.046	-1.6535	-0.741156	-1.83805	3.13234	4.32524
Q39196	Probable aquaporin PIP1-4	AT4G00430	plasma membrane intrinsic protein 1;4	18	1	379734	1.28136e+06	295607	652235	225265	399830	109753	244949	147286	215304	701909	354833	1.09917e+06	177415	356210	544264	189321	263034	68661.6	173672	506864	189321	506864	401017	225265	147286	556471	309674	0.375554	0.544027	0.83446	2.30904	1.7831	-1.41291	-0.87825	-0.261085	1.2073	0.834384
P42643	14-3-3-like protein GF14 chi	AT4G09000	general regulatory factor 1	39	7	2.89955e+06	1.53301e+06	3.95877e+06	2.79711e+06	4.50606e+06	1.01629e+07	6.24543e+06	6.97147e+06	3.2325e+06	6.24543e+06	96544.9	3.19149e+06	2.32664e+06	1.79956e+07	6.24543e+06	8.8559e+06	1.47551e+06	6.24543e+06	1.57241e+06	3.09778e+06	2.15099e+06	3.95877e+06	6.24543e+06	4.1184e+06	3.95877e+06	5.42524e+06	8.87739e+06	6.08714e+06	2.49238	1.141	3.16609	1.32947	1.965	1.31752	0.190293	1.6627	0.410846	0.974527
Q39258	V-type proton ATPase subunit E1	AT4G11150	vacuolar ATP synthase subunit E1	30	6	809195	34030.2	1.47551e+06	772912	671878	72634.5	739232	494582	591652	671878	1.83322e+06	1.03225e+06	443888	605191	1.74515e+06	931408	556471	556471	2.89955e+06	1.3375e+06	295607	317455	464636	359233	1.01206e+06	1.34686e+06	1.43052e+06	1.26315e+06	0.639894	1.33553	1.20506	0.268586	0.944412	-0.644096	0.417418	0.269109	-1.89655	-0.0825112
Q9T053	Phospholipase D gamma 1	AT4G11850	phospholipase D gamma 1	5	3	243321	605191	109753	319422	49918.2	225265	215304	163496	333840	415040	1.15675e+06	635209	2.65491e+06	215304	764793	1.21167e+06	1.34686e+06	443888	576082	788944	68661.6	576082	399830	348191	57959.6	529700	671878	419846	0.511849	1.98862	3.79332	0.441338	0.532162	-0.966209	0.991769	1.92346	-1.18004	-0.910062
Q9SU13	Fasciclin-like arabinogalactan protein 2	AT4G12730	FASCICLIN-like arabinogalactan 2	16	5	506864	1.74515e+06	443888	898633	24868.2	177415	2.07399e+06	758757	295607	701909	1.53301e+06	843509	72634.5	1.47551e+06	443888	664011	2.96511e+07	591652	5.42524e+06	1.18893e+07	379734	164024	1.28136e+06	608374	379734	2.07399e+06	2.65491e+06	1.70288e+06	0.844346	0.938658	0.738913	0.0511697	0.143227	-0.244094	-0.091328	-0.436524	-4.28857	-2.80362
P92963	Ras-related protein RABB1c	AT4G17170	RAB GTPase homolog B1C	14	1	254839	641203	117674	337906	123871	164024	57959.6	115285	215304	39021.6	591652	281993	34030.2	123871	157402	105101	49918.2	295607	177415	174313	39021.6	41995.3	46303.8	42440.2	18970.6	9715.71	18970.6	15885.6	0.341174	0.834531	0.311037	0.243471	0.0911327	-1.55142	-0.260963	-1.68484	-2.03818	-3.45589
Q9SEH3	Ras-related protein RABD2c	AT4G17530	RAB GTPase homolog 1C	32	3	164024	68661.6	203079	145255	764793	1.53301e+06	399830	899211	203079	317455	885581	468705	605191	134321	134321	291278	415040	29136.6	305112	249763	57959.6	72634.5	72634.5	67742.9	254839	203079	9715.71	155878	6.19058	3.22678	2.00529	0.271229	0.624105	2.63007	1.69009	1.00381	-1.88242	-0.68014
Q8GYA4	Cysteine-rich receptor-like protein kinase 10	AT4G23180	cysteine-rich RLK (RECEPTOR-like protein kinase) 10	16	6	1.0382e+06	225265	850477	704649	2.89955e+06	1.69197e+06	1.15675e+06	1.91609e+06	4.50606e+06	3.48661e+06	24868.2	2.67251e+06	1.57241e+06	1.43052e+06	1.28136e+06	1.4281e+06	1.15675e+06	1.69197e+06	809195	1.2193e+06	739232	1.83322e+06	3.02135e+06	1.8646e+06	1.43052e+06	506864	1.69197e+06	1.20979e+06	2.71921	3.79268	2.02668	1.52923	0.992194	1.44319	1.92322	1.01912	0.612809	-0.0113063
Q8LAA6	Probable aquaporin PIP1-5	AT4G23400	plasma membrane intrinsic protein 1;5	22	3	1.01206e+06	90353.1	317455	473290	215304	317455	556471	363077	243321	443888	1.09917e+06	595459	295607	379734	275983	317108	485752	1.15675e+06	29136.6	557212	1.83322e+06	671878	123871	876324	764793	41995.3	739232	515340	0.767133	1.25813	0.670007	1.57269	0.924855	-0.382451	0.331276	-0.577752	0.653239	-0.112701
Q9SZ11	Glycerophosphodiester phosphodiesterase GDPDL3	AT4G26690	PLC-like phosphodiesterase family protein	19	10	1.57241e+06	739232	2.07399e+06	1.46188e+06	2.07399e+06	2.32664e+06	2.89955e+06	2.43339e+06	3.95877e+06	2.32664e+06	415040	2.23348e+06	1.43052e+06	3.02135e+06	1.22511e+06	1.89233e+06	4.50606e+06	1.34686e+06	3.48661e+06	3.11318e+06	1.74515e+06	2.32664e+06	1.0382e+06	1.70333e+06	2.65491e+06	3.02135e+06	940103	2.20545e+06	1.66457	1.52782	1.29445	0.547135	0.708425	0.735147	0.611474	0.37234	-0.87003	-0.497312
F4JPJ7	Plasma membrane ATPase	AT4G30190	H(+)-ATPase 2	31	3	701909	254839	591652	516134	605191	641203	1.28136e+06	842586	786890	809195	2.32664e+06	1.30757e+06	225265	701909	809195	578790	641203	940103	317455	632920	1.43052e+06	850477	850477	1.04383e+06	809195	1.0382e+06	1.01206e+06	953154	1.6325	2.5334	1.1214	1.64922	1.50596	0.70708	1.34108	0.165295	0.721786	0.590686
P93004	Aquaporin PIP2-7	AT4G35100	plasma membrane intrinsic protein 3	17	3	3.02135e+06	1.57241e+06	4.50606e+06	3.03327e+06	3.95877e+06	3.02135e+06	3.95877e+06	3.6463e+06	2.32664e+06	2.5204e+06	85434.8	1.64416e+06	2.07399e+06	3.95877e+06	3.95877e+06	3.33051e+06	3.95877e+06	3.48661e+06	379734	2.60837e+06	5.42524e+06	3.48661e+06	2.65491e+06	3.85559e+06	2.32664e+06	1.53301e+06	1.96148e+06	1.94038e+06	1.2021	0.542041	1.09799	1.47816	0.743903	0.265557	-0.883527	0.134869	0.563801	-0.426813
Q944A7	Serine/threonine-protein kinase BSK1	AT4G35230	BR-signaling kinase 1	8	3	1.47551e+06	8.03659e+06	1.53301e+06	3.6817e+06	506864	1.22511e+06	443888	725288	443888	940103	2.15099e+06	1.17833e+06	464636	243321	2.65491e+06	1.12096e+06	62198.7	576082	123871	254050	243321	485752	1.53301e+06	754028	415040	1.28136e+06	3.48661e+06	1.72767e+06	0.196998	0.320049	0.304467	2.96802	6.8005	-2.34375	-1.64363	-1.71564	1.5695	2.76564
Q38871	Calcium-dependent protein kinase 5	AT4G35310	calmodulin-domain protein kinase 5	3	2	109753	263034	41995.3	138261	399830	157402	275983	277739	72634.5	356210	850477	426441	305112	102131	102131	169791	243321	215304	76565.3	178397	34030.2	39021.6	41995.3	38349	243321	157402	189321	196682	2.0088	3.08432	1.22805	0.214964	1.10249	1.00634	1.62495	0.296371	-2.21783	0.14077
Q9C5Y0	Phospholipase D delta	AT4G35790	phospholipase D delta	3	2	102131	443888	102131	216050	117674	80497.2	164024	120732	189321	123871	671878	328357	68661.6	109753	68661.6	82358.7	225265	68661.6	62198.7	118708	225265	275983	443888	315045	102131	68661.6	102131	90974.5	0.558814	1.51982	0.381202	2.65394	0.766369	-0.839561	0.6039	-1.39137	1.40814	-0.383889
Q38922	Ras-related protein RABB1b	AT4G35860	GTP-binding 2	13	1	117674	399830	90353.1	202619	34030.2	576082	305112	305075	76565.3	177415	57959.6	103980	189321	90353.1	62198.7	113958	80497.2	76565.3	46303.8	67788.8	85434.8	123871	134321	114542	72634.5	57959.6	157402	95998.8	1.50565	0.513179	0.562422	1.68969	1.41615	0.590391	-0.962467	-0.830274	0.756761	0.50197
Q8W4S4	V-type proton ATPase subunit a3	AT4G39080	vacuolar proton ATPase A3	5	3	34030.2	576082	164024	258045	102131	117674	41995.3	87266.8	34030.2	18970.6	189321	80773.9	1.83322e+06	506864	317455	885847	701909	41995.3	356210	366705	29136.6	34030.2	39021.6	34062.8	506864	379734	164024	350207	0.338184	0.313022	3.43292	0.0928888	0.955011	-1.56412	-1.67566	1.77944	-3.42835	-0.0664112
Q9FNH6	NDR1/HIN1-like protein 3	AT5G06320	NDR1/HIN1-like 3	22	6	6.24543e+06	701909	8.87739e+06	5.27491e+06	6.84892e+06	5.42524e+06	8.03659e+06	6.77025e+06	8.87739e+06	1.01629e+07	123871	6.38806e+06	6.24543e+06	4.91723e+06	5.42524e+06	5.5293e+06	969173	4.91723e+06	1.01629e+07	5.34978e+06	3.2325e+06	3.2325e+06	2.89955e+06	3.12152e+06	3.48661e+06	2.89955e+06	4.91723e+06	3.7678e+06	1.28348	1.21103	1.04823	0.583486	0.704291	0.360063	0.276232	0.0679508	-0.77723	-0.505757
Q93YS4	ABC transporter G family member 22	AT5G06530	ABC-2 type transporter family protein	4	2	333840	72634.5	263034	223169	443888	716420	177415	445908	164024	189321	739232	364192	22017.1	80497.2	576082	226199	786890	49918.2	415040	417283	90353.1	134321	147286	123987	52466.9	134321	46303.8	77697.2	1.99807	1.63191	1.01357	0.297129	0.186198	0.998605	0.70656	0.0194502	-1.75084	-2.42509
Q8VZU2	Syntaxin-132	AT5G08080	syntaxin of plants 132	20	4	85434.8	356210	85434.8	175693	68661.6	62198.7	225265	118708	576082	68661.6	969173	537972	76565.3	305112	117674	166450	52466.9	379734	80497.2	170899	1.01206e+06	605191	739232	785495	485752	764793	1.28136e+06	843970	0.675657	3.062	0.947392	4.59625	4.9384	-0.565637	1.61447	-0.0779664	2.20046	2.30405
P53492	Actin-7	AT5G09810	actin 7	38	2	317455	18970.6	464636	267021	134321	147286	885581	389063	885581	506864	1.96148e+06	1.11797e+06	356210	317455	556471	410045	671878	764793	556471	664381	605191	1.34686e+06	333840	761964	399830	605191	1.15675e+06	720590	1.45705	4.18685	1.53563	1.14688	1.0846	0.543052	2.06586	0.618833	0.197713	0.117168
P48349	14-3-3-like protein G-BOX factor 14 lambda	AT5G10450	G-box regulating factor 6	36	3	885581	5.42524e+06	1.22511e+06	2.51198e+06	464636	671878	786890	641135	379734	1.57241e+06	3.48661e+06	1.81292e+06	263034	671878	1.15675e+06	697220	576082	885581	1.83322e+06	1.0983e+06	263034	379734	379734	340834	1.0382e+06	1.74515e+06	295607	1.02632e+06	0.255231	0.721709	0.277558	0.31033	0.934465	-1.97012	-0.470511	-1.84914	-1.68813	-0.0977868
A0A1P8BDK6	ADP-ribosylation factor	AT5G14670	ADP-ribosylation factor A1B	32	6	850477	3.95877e+06	969173	1.92614e+06	850477	1.28136e+06	764793	965545	940103	739232	2.65491e+06	1.44475e+06	2.89955e+06	485752	399830	1.26171e+06	379734	1.22511e+06	275983	626943	940103	1.53301e+06	1.22511e+06	1.23274e+06	1.28136e+06	164024	177415	540934	0.501284	0.750074	0.655046	1.96627	0.862812	-0.996299	-0.414896	-0.610332	0.975464	-0.212882
Q9FMD7	Probable inactive receptor kinase At5g16590	AT5G16590	Leucine-rich repeat protein kinase family protein	12	3	189321	39021.6	275983	168109	591652	464636	333840	463376	415040	850477	2.07399e+06	1.11317e+06	506864	443888	295607	415453	254839	399830	134321	262997	333840	243321	117674	231612	605191	225265	275983	368813	2.75641	6.62172	2.47134	0.880664	1.40235	1.46279	2.72721	1.30529	-0.183336	0.487845
Q56WH1	Tubulin alpha-3 chain	AT5G19770	tubulin alpha-3	19	1	24868.2	243321	68661.6	112284	254839	415040	117674	262518	123871	164024	605191	297695	243321	85434.8	90353.1	139703	399830	46303.8	263034	236389	24868.2	29136.6	34030.2	29345	46303.8	189321	123871	119832	2.33799	2.65128	1.2442	0.124138	0.506926	1.22527	1.40669	0.315215	-3.00998	-0.980153
P42644	14-3-3-like protein GF14 psi	AT5G38480	general regulatory factor 3	33	2	356210	29136.6	134321	173223	940103	379734	157402	492413	254839	716420	1.47551e+06	815590	1.01206e+06	356210	215304	527859	117674	243321	443888	268295	764793	529700	764793	686429	96544.9	591652	716420	468206	2.84266	4.70834	3.04729	2.55849	1.74512	1.50724	2.23522	1.60753	1.35529	0.803325
Q9FFH6	Fasciclin-like arabinogalactan protein 13	AT5G44130	FASCICLIN-like arabinogalactan protein 13 precursor	11	2	1.53301e+06	786890	2.65491e+06	1.65827e+06	2.5204e+06	1.09917e+06	1.83322e+06	1.8176e+06	1.43052e+06	1.34686e+06	5.42524e+06	2.73421e+06	940103	3.2325e+06	591652	1.58809e+06	885581	1.28136e+06	1.34686e+06	1.17127e+06	2.5204e+06	2.89955e+06	1.43052e+06	2.28349e+06	1.74515e+06	2.15099e+06	243321	1.37982e+06	1.09608	1.64883	0.957676	1.94959	1.17805	0.132353	0.721445	-0.0623902	0.963169	0.236406
P24636	Tubulin beta-4 chain	AT5G44340	tubulin beta chain 4	27	2	62198.7	46303.8	506864	205122	90353.1	90353.1	49918.2	76874.8	305112	254839	940103	500018	157402	96544.9	177415	143787	164024	147286	157402	156237	189321	147286	263034	199880	189321	671878	485752	448984	0.374775	2.43766	0.700983	1.27934	2.87373	-1.4159	1.2855	-0.512548	0.355397	1.52292
Q9ASS4	Probably inactive leucine-rich repeat receptor-like protein kinase At5g48380	AT5G48380	BAK1-interacting receptor-like kinase 1	3	1	46303.8	1.15675e+06	333840	512297	379734	295607	317455	330932	485752	295607	34030.2	271796	123871	333840	123871	193861	1.74515e+06	529700	716420	997089	102131	415040	254839	257337	295607	786890	62198.7	381565	0.645976	0.530544	0.378415	0.258088	0.382679	-0.630447	-0.914455	-1.40196	-1.95406	-1.38579
Q8GZ99	Leucine-rich repeat receptor protein kinase HPCA1	AT5G49760	Leucine-rich repeat protein kinase family protein	12	7	399830	4.50606e+06	1.0382e+06	1.98137e+06	786890	1.43052e+06	576082	931165	641203	576082	1.69197e+06	969751	671878	1.34686e+06	605191	874644	68661.6	809195	850477	576111	716420	1.01206e+06	885581	871355	850477	576082	641203	689254	0.469961	0.489436	0.441435	1.51248	1.19639	-1.08939	-1.03081	-1.17973	0.596913	0.258688
Q9FJ62	Glycerophosphodiester phosphodiesterase GDPDL4	AT5G55480	SHV3-like 1	13	7	529700	305112	399830	411548	415040	529700	1.74515e+06	896629	716420	464636	90353.1	423803	254839	591652	147286	331259	39021.6	485752	671878	398884	1.15675e+06	506864	68661.6	577424	85434.8	809195	49918.2	314849	2.17868	1.02978	0.804911	1.4476	0.789326	1.12345	0.0423355	-0.313099	0.533663	-0.341308
Q9FM65	Fasciclin-like arabinogalactan protein 1	AT5G55730	FASCICLIN-like arabinogalactan 1	36	9	2.5204e+06	1.43052e+06	1.57241e+06	1.84111e+06	1.53301e+06	605191	716420	951541	969173	1.01206e+06	4.50606e+06	2.16243e+06	3.2325e+06	2.89955e+06	1.47551e+06	2.53586e+06	3.2325e+06	1.96148e+06	8.03659e+06	4.41019e+06	1.34686e+06	1.64208e+06	3.48661e+06	2.15852e+06	2.5204e+06	6.24543e+06	3.2325e+06	3.99944e+06	0.51683	1.17453	1.37735	0.489439	0.906864	-0.952239	0.232078	0.461895	-1.0308	-0.141041
Q9LF79	Calcium-transporting ATPase 8, plasma membrane-type	AT5G57110	autoinhibited Ca2+ -ATPase, isoform 8	4	3	52466.9	379734	123871	185357	41995.3	85434.8	85434.8	70955	96544.9	243321	764793	368220	52466.9	147286	41995.3	80582.8	295607	305112	96544.9	232421	215304	215304	295607	242072	164024	102131	57959.6	108038	0.382801	1.98654	0.434743	1.04152	0.464837	-1.38533	0.990259	-1.20176	0.058694	-1.1052
Q9FN93	Probable LRR receptor-like serine/threonine-protein kinase At5g59680	AT5G59680	Leucine-rich repeat protein kinase family protein	2	1	80497.2	189321	39021.6	102947	29136.6	52466.9	22017.1	34540.2	57959.6	52466.9	275983	128803	147286	72634.5	49918.2	89946.3	764793	605191	243321	537769	22017.1	24868.2	29136.6	25340.6	80497.2	49918.2	76565.3	68993.5	0.335516	1.25117	0.873718	0.0471218	0.128296	-1.57555	0.323273	-0.194761	-4.40746	-2.96245
Q9ZSK4	Actin-depolymerizing factor 3	AT5G59880	actin depolymerizing factor 3	24	2	641203	464636	1.34686e+06	817567	76565.3	102131	34030.2	70908.8	49918.2	80497.2	356210	162209	3.02135e+06	62198.7	1.01206e+06	1.3652e+06	1.83322e+06	72634.5	764793	890217	18970.6	22017.1	24868.2	21952	969173	885581	68661.6	641139	0.0867315	0.198404	1.66984	0.0246591	0.720205	-3.5273	-2.33349	0.739706	-5.34173	-0.473521
Q9LV11	ATPase 11, plasma membrane-type	AT5G62670	H(+)-ATPase 11	18	7	576082	1.69197e+06	415040	894364	333840	485752	379734	399775	263034	305112	1.01206e+06	526736	215304	716420	415040	448922	940103	464636	969173	791304	529700	885581	189321	534867	317455	263034	203079	261189	0.446994	0.588951	0.501945	0.675932	0.330075	-1.16167	-0.763781	-0.994398	-0.565051	-1.59914
Q9FM19	Hypersensitive-induced response protein 1	AT5G62740	SPFH/Band 7/PHB domain-containing membrane-associated protein family HIR4 nanodomain	19	2	134321	591652	147286	291086	356210	305112	76565.3	245962	90353.1	147286	506864	248168	556471	34030.2	57959.6	216153	203079	96544.9	90353.1	129992	109753	117674	102131	109853	134321	62198.7	80497.2	92338.9	0.844981	0.852558	0.742575	0.845069	0.71034	-0.243009	-0.230131	-0.429391	-0.242859	-0.493418
Q9XEE2	Annexin D2	AT5G65020	annexin 2	5	1	22017.1	295607	96544.9	138056	85434.8	68661.6	90353.1	81483.2	68661.6	49918.2	317455	145345	485752	39021.6	164024	229599	18970.6	9715.71	9715.71	12800.7	72634.5	96544.9	90353.1	86510.8	90353.1	52466.9	85434.8	76084.9	0.590217	1.05279	1.66308	6.7583	5.94382	-0.760682	0.0742244	0.73386	2.75666	2.57139
P48348	14-3-3-like protein G-BOX factor 14 kappa	AT5G65430	general regulatory factor 8	26	1	96544.9	203079	29136.6	109587	96544.9	109753	39021.6	81773.1	85434.8	90353.1	485752	220513	9715.71	9715.71	9715.71	9715.71	46303.8	254839	164024	155056	9715.71	18970.6	22017.1	16901.1	305112	123871	576082	335021	0.746194	2.01222	0.0886576	0.109	2.16065	-0.422378	1.00879	-3.49561	-3.19759	1.11147
